# Meta-Research: understudied genes are lost in a leaky pipeline between genome-wide assays and reporting of results

**DOI:** 10.1101/2023.02.28.530483

**Authors:** Reese AK Richardson, Heliodoro Tejedor Navarro, Luis A Nunes Amaral, Thomas Stoeger

**Affiliations:** Interdisciplinary Biological Sciences, Northwestern University; Department of Chemical and Biological Engineering, Northwestern University; Northwestern Institute on Complex Systems, Northwestern University; Department of Physics and Astronomy, Northwestern University; Department of Molecular Biosciences, Northwestern University; The Potocsnak Longevity Institute, Northwestern University; Simpson Querrey Lung Institute for Translational Science, Northwestern University

**Author notes:** Correspondence to: L.A.N.A., T.S.

## Abstract

Present-day publications on human genes primarily feature genes that already appeared in many publications prior to completion of the Human Genome Project in 2003. These patterns persist despite the subsequent adoption of high-throughput technologies, which routinely identify novel genes associated with biological processes and disease. Although several hypotheses for bias in the selection of genes as research targets have been proposed, their explanatory powers have not yet been compared. Our analysis suggests that understudied genes are systematically abandoned in favor of better-studied genes between the completion of -omics experiments and the reporting of results. Understudied genes remain abandoned by studies that cite these -omics experiments. Conversely, we find that publications on understudied genes may even accrue a greater number of citations. Among 45 biological and experimental factors previously proposed to affect which genes are being studied, we find that 33 are significantly associated with the choice of hit genes presented in titles and abstracts of - omics studies. To promote the investigation of understudied genes we condense our insights into a tool, *find my understudied genes* (FMUG), that allows scientists to engage with potential bias during the selection of hits. We demonstrate the utility of FMUG through the identification of genes that remain understudied in vertebrate aging. FMUG is developed in Flutter and is available for download at fmug.amaral.northwestern.edu as a MacOS/Windows app.
