## Supplementary material for "Meta-Research: understudied genes are lost in a leaky pipeline between genome-wide assays and reporting of results": Supplmental Table 1

### Sheet: Sheet1
Table S1: Collected factors from literature search. See Materials and Methods for detailed information on sources.
Factor	Data source	References	Claim
Antibodies available	HPA	1,2	“the availability of experimental tools such as antibodies, plasmids or curated reference data is a strong incentive to work on well-studied proteins”1
			“the availability of chemical probes for a given receptor dictates the level of research interest in it”2
			“antibodies … are less available for those genes identified by RNA-seq or Aff-MS or GWAS which have been ignored in the COVID-19 literature”3
Antibody support level	HPA	1,2	“the availability of experimental tools such as antibodies, plasmids or curated reference data is a strong incentive to work on well-studied proteins”1
			“the availability of chemical probes for a given receptor dictates the level of research interest in it”2
			“antibodies … are less available for those genes identified by RNA-seq or Aff-MS or GWAS which have been ignored in the COVID-19 literature”3
Compounds available	ChEMBL	1,2,4,5	“the availability of experimental tools such as antibodies, plasmids or curated reference data is a strong incentive to work on well-studied proteins”1
			“the availability of chemical probes for a given receptor dictates the level of research interest in it”2
			“most clinical candidates target the most druggable target families”4
			“Historically, the availability of pharmacological modulators has had tremendous impact on research on the target protein”5
Evidence of protein’s existence (NeXtProt, HPA, UniProt)	HPA	6	“Overestimating the numbers of protein-coding genes can also hinder experiments such as large-scale proteomics projects and biomedical projects, such as the mapping of cancer or disease-related variations to human genes”6
Druggability	Finan et al, Science Translational Medicine7	2,4,5	“the availability of chemical probes for a given receptor dictates the level of research interest in it”2
			“most clinical candidates target the most druggable target families”4
			“Historically, the availability of pharmacological modulators has had tremendous impact on research on the target protein”5
Existence of homologs in model organisms	HomoloGene	2,8	“The project will aim to address not only the technical but also the biomedical reasons for missing gene functions, such as narrowly defined growth conditions, single time-point studies and the focus on very few laboratory models with low genetic variability”1
			“Knowledge from model organisms drives research on human genes”8
			“human-specific genes without homologous genes remain significantly less studied”8
			“scientists have incentives and biases to continue focusing on well documented genes within their preferred model organism”9
Existence of mouse phenotype hit	IMPC	10	“with mouse model phenotypes associated with around 60% of human genes, the depth and extent of phenotypic coverage for each gene is generally limited. Critically, for both human and model organisms, our knowledge of pleiotropy and multi-morbidities is often incomplete, undermining our understanding of gene function and disease mechanisms”10
			“the majority of published gene to phenotype studies continue to focus on genes that are well-annotated or for which knowledge of biological function and pathological consequences of mutations already exist”10
Expression levels	HPA	8	“15 out of 430 features contributed the most to our model’s accuracy [including] … categories the abundance of gene-encoded RNA and protein molecules across multiple tissues”8
Gene length	GenBank	8	“15 out of 430 features contributed the most to our model’s accuracy [including] … the length of the corresponding transcript and gene”8
Loss of function intolerance in humans	Data from Karczewski et al., 202011	2,8	“15 out of 430 features contributed the most to our model’s accuracy [including] … tolerance against homozygous or recessive loss-of-function variation in human populations”8
Membrane protein	HPA	8,12	“[Solute carrier proteins] are complex integral membrane proteins that are difficult to express and purify and are often poorly detected by typical protocols for mass spectrometry”8,12
Mendelian inheritance	HPO	2024-12-14	“poorly studied genes are more likely to be primate-specific and less likely to have a Mendelian inheritance pattern”13
			“We found that the historical skew of publications toward genes involved in Mendelian disease has not changed since the advent of GWAS”12,14
Number of studies on model organism homolog	Pubtator/Homologene	1,8,9,13,14	“The project will aim to address not only the technical but also the biomedical reasons for missing gene functions, such as narrowly defined growth conditions, single time-point studies and the focus on very few laboratory models with low genetic variability”1
			“Knowledge from model organisms drives research on human genes”8
			“scientists have incentives and biases to continue focusing on well documented genes within their preferred model organism”9,13,14
Number of Gene Ontology / Protein Interaction Database / WikiPathways / Reactome / Kyoto Encyclopedia of Genes and Genomes / Human Phenotype Ontology / BioCarta annotations	Gene Ontology / Protein Interaction Database / WikiPathways / Reactome / Kyoto Encyclopedia of Genes and Genomes / Human Phenotype Ontology / BioCarta	8,15-18	“Our study provides empirical support for the presence of several processes that could possibly contribute to this ossification, including … the availability of prior knowledge”8
			“without a minimal amount of molecular annotation, it is difficult to formulate effective research questions and design experiments to investigate the function of these proteins in mechanistic detail”15
			“annotation bias in GO, in which some genes are more characterized than others, has declined in yeast, but generally increased in humans”16
			“Our findings further validate that genes with existing annotations continue to receive even more annotations”17
			“the number of GO annotations for a gene of interest was significantly correlated with the published disease-gene associations”17
Number of synonyms	NCBI Gene	9,12,14	“a unifying nomenclature has been adopted only recently…and as a consequence, common principles and features may have been overlooked”12,14
Number of total publications in field	Pubtator/MeSH	3,8,12,15	“The availability of prior publications, data and tools dictates the ease by which research questions involving a protein can be formulated and addressed. This reinforces annotation bias and the persistence of understudied proteins."1
			“Research on COVID-19 is constrained by pre-established research patterns”3
			“Our study provides empirical support for the presence of several processes that could possibly contribute to this ossification, including … the availability of prior knowledge”8
			“The disparity in how much we know about individual proteins leads to a phenomenon known as the ‘streetlight effect’ or the ‘rich-get-richer syndrome’, in which research in a field preferentially targets proteins that are already well-studied”12,15
Number of total publications on gene	Pubtator	1,3,8,15	“The availability of prior publications, data and tools dictates the ease by which research questions involving a protein can be formulated and addressed. This reinforces annotation bias and the persistence of understudied proteins.”1
			“Research on COVID-19 is constrained by pre-established research patterns”3
			“We find that the 27% of genes that have never been studied by a full publication … are less frequently identified in publicly available data of large-scale experiments”8
			“Our study provides empirical support for the presence of several processes that could possibly contribute to this ossification, including … the availability of prior knowledge”8
			“The disparity in how much we know about individual proteins leads to a phenomenon known as the ‘streetlight effect’ or the ‘rich-get-richer syndrome’, in which research in a field preferentially targets proteins that are already well-studied”1,15
			“the literature has a reporting preference for differentially expressed genes that … are popular in the biomedical literature at large”19
Patents	Data from Rosenfeld and Mason, Genome Medicine, 201320	1,3,8,21,22	“Our difference-in-differences estimates show that gene patents decrease public genetic knowledge”21
			“This evidence of selection motivates two quasi-experimental approaches, both of which suggest that on average gene patents have had no quantitatively important effect on follfollow-on innovation”3,8,22
Plasmids available	AddGene	1,2,21,22
			“the availability of experimental tools such as antibodies, plasmids or curated reference data is a strong incentive to work on well-studied proteins”1,21,22
Primate specificity	HomoloGene	1,2,8,13	“human-specific genes without homologous genes remain significantly less studied”8
			“poorly studied genes are more likely to be primate-specific and less likely to have a Mendelian inheritance pattern”13
Probability of differential expression	EBI-GXA	8,13,23	“Knowing which genes are of high prior empowers rapid and objective prioritization of gene hit lists for further study, whether that might mean an emphasis on well-studied pathways or the evaluation of more unusual gene associations.”23
Fold change in gene expression	EBI-GXA	19	“The literature shows a preference for reporting genes associated to higher fold changes in microarray data, rather than genes that are simply significantly differentially expressed. Thus, the resemblance between the literature and microarray data increases when the fold-change threshold for microarray data is increased”19
Protein coding	NCBI Gene	19,24	“compared to the relatively well-annotated functions of [protein-coding genes], much less is known about the regulatory mechanisms of [non-coding] RNA”24
Protein solubility	SwissProt	8,23,24	“15 out of 430 features contributed the most to our model’s accuracy [including] the positive charge of proteins [and] the hydrophobicity of proteins”8
Status as understudied protein according to a funding agency	IDG	4,8,23	“Although the NIH acknowledged that illumination should directly target understudied proteins, scientists engaged in target selection are likely to remain risk-averse and perhaps systematically less inclined to study Tdark proteins”4,8
Undefined HUGO symbol/Unclear gene nomenclature/symbol	HUGO/HGNC	4,8,12	“a unifying nomenclature has been adopted only recently…and as a consequence, common principles and features may have been overlooked”4,12
References
1	Kustatscher, G. et al. Understudied proteins: opportunities and challenges for functional proteomics. Nat Methods 19, 774-779 (2022). https://doi.org:10.1038/s41592-022-01454-x
2	Edwards, A. M. et al. Too many roads not taken. Nature 470, 163-165 (2011). https://doi.org:10.1038/470163a
3	Stoeger, T. & Nunes Amaral, L. A. COVID-19 research risks ignoring important host genes due to pre-established research patterns. Elife 9 (2020). https://doi.org:10.7554/eLife.61981
4	Oprea, T. I. et al. Unexplored therapeutic opportunities in the human genome. Nat Rev Drug Discov 17, 317-332 (2018). https://doi.org:10.1038/nrd.2018.14
5	Carter, A. J. et al. Target 2035: probing the human proteome. Drug Discov Today 24, 2111-2115 (2019). https://doi.org:10.1016/j.drudis.2019.06.020
6	Ezkurdia, I. et al. Multiple evidence strands suggest that there may be as few as 19 000 human protein-coding genes. Human molecular genetics 23, 5866-5878 (2014).
7	Finan, C. et al. The druggable genome and support for target identification and validation in drug development. Science translational medicine 9, eaag1166 (2017).
8	Stoeger, T., Gerlach, M., Morimoto, R. I. & Nunes Amaral, L. A. Large-scale investigation of the reasons why potentially important genes are ignored. PLoS Biol 16, e2006643 (2018). https://doi.org:10.1371/journal.pbio.2006643
9	Reynolds, K. A. et al. Accelerating biological insight for understudied genes. Integrative and Comparative Biology 61, 2233-2243 (2021).
10	Lloyd, K. C. K. et al. The Deep Genome Project. Genome Biol 21, 18 (2020). https://doi.org:10.1186/s13059-020-1931-9
11	Karczewski, K. J. et al. The mutational constraint spectrum quantified from variation in 141,456 humans. Nature 581, 434-443 (2020). https://doi.org:10.1038/s41586-020-2308-7
12	Cesar-Razquin, A. et al. A call for systematic research on solute carriers. Cell 162, 478-487 (2015).
13	Maertens, A. et al. Functionally enigmatic genes in cancer: using TCGA data to map the limitations of annotations. Scientific reports 10, 1-11 (2020).
14	Struck, T. J., Mannakee, B. K. & Gutenkunst, R. N. The impact of genome-wide association studies on biomedical research publications. Human genomics 12, 1-9 (2018).
15	Kustatscher, G. et al. An open invitation to the Understudied Proteins Initiative. Nat Biotechnol 40, 815-817 (2022). https://doi.org:10.1038/s41587-022-01316-z
16	Gillis, J. & Pavlidis, P. Assessing identity, redundancy and confounds in Gene Ontology annotations over time. Bioinformatics 29, 476-482 (2013). https://doi.org:10.1093/bioinformatics/bts727
17	Haynes, W. A., Tomczak, A. & Khatri, P. Gene annotation bias impedes biomedical research. Sci Rep 8, 1362 (2018). https://doi.org:10.1038/s41598-018-19333-x
18	Ning, B., Yu, D. & Yu, A.-M. Advances and challenges in studying noncoding RNA regulation of drug metabolism and development of RNA therapeutics. Biochemical pharmacology 169, 113638 (2019).
19	Rodriguez-Esteban, R. & Jiang, X. Differential gene expression in disease: a comparison between high-throughput studies and the literature. BMC medical genomics 10, 1-10 (2017).
20	Rosenfeld, J. A. & Mason, C. E. Pervasive sequence patents cover the entire human genome. Genome Med. 5, 27 (2013). https://doi.org:10.1186/gm431
21	Huang, K. G. & Murray, F. E. Does patent strategy shape the long-run supply of public knowledge? Evidence from human genetics. Academy of management Journal 52, 1193-1221 (2009).
22	Sampat, B. & Williams, H. L. How do patents affect follow-on innovation? Evidence from the human genome. American Economic Review 109, 203-236 (2019).
23	Crow, M., Lim, N., Ballouz, S., Pavlidis, P. & Gillis, J. Predictability of human differential gene expression. Proceedings of the National Academy of Sciences 116, 6491-6500 (2019).
24	Zhang, Y. et al. ncFANs v2. 0: an integrative platform for functional annotation of non-coding RNAs. Nucleic Acids Research 49, W459-W468 (2021).
