## Supplementary material for "Meta-Research: understudied genes are lost in a leaky pipeline between genome-wide assays and reporting of results": Supplmental Table 2

### Sheet: Sheet1
Table S2: Association between factors with binary (True/False) identities and highlighting hits in title/abstract of reporting articles. Values represent the odds ratio between hits in the collected articles and hits mentioned in the title or abstract of collected articles (e.g. hits with a compound known to affect gene activity are 4.262 times as likely to be mentioned in the title/abstract in a…
Factor	AP-MS	CRISPR	GWAS	Transcriptomics
Antibody approved (Immunofluorescence)	2.232*** (1.557, 3.200)	0.812 (0.304, 2.166)	0.762 (0.585, 0.991)	3.007*** (1.961, 4.612)
Antibody approved (Immunohistochemistry)	1.391* (1.061, 1.823)	1.235 (0.463, 3.295)	1.099 (0.846, 1.428)	2.029*** (1.425, 2.888)
Antibody available	2.617* (1.074, 6.379)	0.735 (0.169, 3.201)	0.838 (0.535, 1.312)	2.357* (1.156, 4.806)
Compound known to affect gene activity	1.988*** (1.582, 2.498)	1.401 (0.525, 3.737)	1.734*** (1.345, 2.236)	4.331*** (3.16, 5.936)
Defined HGNC nomenclaure†	Inf (NA, inf)	Inf (NA, inf)	-	-
Evidence protein exists (HPA)	2.143*** (1.561, 2.943)	1.450 (0.517, 4.071)	1.224 (0.936, 1.601)	2.432*** (1.676, 3.527)
Evidence protein exists (UniProt)	5.412*** (1.728, 16.953)	2.153 (0.286, 16.198)	1.755 (1.086, 2.836)	5.385*** (2.208, 13.131)
Evidence protein exists (neXtProt)	5.305 (0.739, 38.073)	0.750 (0.1, 5.652)	1.075 (0.502, 2.300)	3.048 (0.971, 9.569)
Has associated mouse phenotype	1.401* (1.096, 1.791)	1.097 (0.361, 3.337)	1.299 (0.982, 1.72)	1.971*** (1.411, 2.752)
Homolog in C. elegans	0.909 (0.700, 1.181)	1.385 (0.493, 3.888)	0.810 (0.576, 1.139)	0.978 (0.646, 1.481)
Homolog in D. melanogaster	1.224 (0.97, 1.543)	1.540 (0.596, 3.976)	0.723 (0.53, 0.986)	1.086 (0.756, 1.56)
Homolog in mouse	1.897 (1.003, 3.587)	inf (NA, inf)	1.019 (0.628, 1.653)	3.74** (1.533, 9.123)
Homolog in rat	1.113 (0.722, 1.715)	inf (NA, inf)	1.164 (0.757, 1.788)	2.950** (1.447, 6.012)
Homolog in yeast	0.988 (0.702, 1.392)	0.529 (0.070, 3.983)	0.983 (0.553, 1.75)	1.41 (0.826, 2.406)
Homolog in zebrafish	1.471* (1.094, 1.978)	2.224 (0.643, 7.689)	1.200 (0.916, 1.573)	1.645** (1.152, 2.348)
Loss of function intolerant	2.516*** (1.992, 3.179)	4.109 (1.488, 11.347)	1.157 (0.861, 1.555)	3.266*** (2.366, 4.508)
Membrane protein	0.459*** (0.315, 0.668)	0.645 (0.186, 2.229)	1.301 (0.998, 1.696)	0.519** (0.343, 0.786)
Mendelian inheritance	1.562*** (1.234, 1.978)	1.501 (0.563, 4.005)	2.104*** (1.630, 2.714)	2.393*** (1.743, 3.285)
Plasmid available	2.393*** (1.871, 3.060)	3.114 (1.109, 8.742)	1.353 (1.055, 1.737)	7.477*** (4.909, 11.389)
Previously patented	1.363* (1.084, 1.715)	0.72 (0.279, 1.858)	1.704*** (1.316, 2.206)	2.623*** (1.876, 3.668)
Protein coding††	-	-	-	-
Specific to primates	0.593 (0.188, 1.874)	0.000 (0.000, NA)	0.322 (0.092, 1.127)	0.328 (0.081, 1.325)
Antibody approved (Immunofluorescence)	2.232*** (1.557, 3.200)	0.812 (0.304, 2.166)	0.762 (0.585, 0.991)	3.007*** (1.961, 4.612)
Antibody approved (Immunohistochemistry)	1.391* (1.061, 1.823)	1.235 (0.463, 3.295)	1.099 (0.846, 1.428)	2.029*** (1.425, 2.888)
† No genes without a defined HUGO symbol were found as hits in GWAS or transcriptomics studies.
†† For consistency between studies, hits were restricted to protein-coding genes. Thus, status as a protein-coding gene could not be tested.
