## Supplementary material for "Meta-Research: understudied genes are lost in a leaky pipeline between genome-wide assays and reporting of results": Supplmental Table 3

### Sheet: Sheet1
Table S3: Association with factors with continuous identities and highlighting hits in title/abstract of reporting articles. Values represent F, the common-language effect size (equivalent to AUROC, where ~0.5 indicates little effect, >0.5 indicates positive effect and <0.5 indicates negative effect) of being mentioned in the titles/abstracts of the collected articles described in Figure 1B and F…
Factor	AP-MS	CRISPR	GWAS	Transcriptomics
Proportion of tissues with detectable RNA expression	0.551***	0.593	0.438***	0.556*
Gene length	0.544**	0.58	0.565***	0.532
RNA expression in HeLa	0.602***	0.491	0.440**	0.564**
Number of BioCarta annotations	0.570***	0.593*	0.531*	0.655***
Number of articles about C. elegans homolog	0.597***	0.785*	0.482	0.616**
Number of articles about D. melanogaster homolog	0.620***	0.704	0.566	0.826***
Number of Gene Ontology annotations	0.666***	0.652	0.619***	0.788***
Number of GWAS hits	0.528	0.564	0.619***	0.643***
Number of Human Phenotype Ontology annotations	0.573***	0.559	0.598***	0.64***
Number of KEGG annotations	0.540**	0.613	0.556***	0.647***
Number of articles about mouse homolog	0.686***	0.646	0.663***	0.856***
Number of Protein Interaction Database annotations	0.604***	0.678***	0.532*	0.715***
Number of articles about gene	0.739***	0.721**	0.702***	0.887***
Number of articles about rat homolog	0.594***	0.638	0.629***	0.755***
Number of Reactome annotations	0.598***	0.617	0.590***	0.683***
Number of synonyms	0.613***	0.572	0.576***	0.669***
Number of WikiPathways annotations	0.602***	0.695**	0.596***	0.771***
Number of articles about yeast homolog	0.675***	0.552	0.603	0.655*
Number of articles about zebrafish homolog	0.576***	0.587	0.556**	0.713***
Protein solubility (GRAVY score)	0.453**	0.543	0.544*	0.427**
Probability of differential expression	0.582***	0.59	0.481	0.670***
Median RNA expression across tissues	0.567***	0.548	0.455*	0.614***
