## Supplementary material for "Meta-Research: understudied genes are lost in a leaky pipeline between genome-wide assays and reporting of results": Supplmental Table 4

### Sheet: Sheet1
Table S4: Disease-related MeSH terms with a significant (Benjamini-Hochberg FDR < 0.01) association between normalized gene popularity vs normalized article citation rank from 2014 to 2018. Only MeSH terms under the ‘Diseases’ heading (tree number starting with ‘C’) with 30 articles or more considered (602 MeSH terms).
MeSH term	Number of articles	Spearman’s ρ	p-value	q-value (FDR)
D011629:Puberty, Precocious	34	-0.633	5.876e-05	0.002081
D015228:Hypertriglyceridemia	55	-0.458	0.0004383	0.009424
D010013:Osteogenesis Imperfecta	71	-0.417	0.000295	0.006831
D007248:Infertility, Male	206	-0.389	7.435e-09	8.951e-07
D007889:Leiomyoma	78	-0.387	0.0004585	0.009518
D016649:Primary Ovarian Insufficiency	94	-0.376	0.0001852	0.005068
D006509:Hepatitis B	184	-0.358	5.967e-07	4.49e-05
D006319:Hearing Loss, Sensorineural	255	-0.357	4.253e-09	6.4e-07
D007247:Infertility, Female	110	-0.343	0.0002478	0.006079
D019698:Hepatitis C, Chronic	303	-0.31	3.764e-08	3.777e-06
D013577:Syndrome	380	-0.246	1.208e-06	7.273e-05
D006526:Hepatitis C	247	-0.241	0.0001324	0.004427
D004827:Epilepsy	353	-0.228	1.552e-05	0.0007189
D008103:Liver Cirrhosis	483	-0.22	1.003e-06	6.711e-05
D000015:Abnormalities, Multiple	377	-0.208	4.522e-05	0.001701
D009203:Myocardial Infarction	435	-0.18	0.0001634	0.004836
D002583:Uterine Cervical Neoplasms	719	-0.173	3.038e-06	0.0001524
D009062:Mouth Neoplasms	603	-0.153	0.0001679	0.004836
D013274:Stomach Neoplasms	1946	-0.149	4.219e-11	8.466e-09
D004938:Esophageal Neoplasms	887	-0.14	2.7e-05	0.0011
D020022:Genetic Predisposition to Disease	11495	-0.137	1.646e-49	9.909e-47
D009389:Neovascularization, Pathologic	902	-0.117	0.0004129	0.009207
D001943:Breast Neoplasms	3989	-0.105	3.382e-11	8.466e-09
D015179:Colorectal Neoplasms	2421	-0.085	2.74e-05	0.0011
D002289:Carcinoma, Non-Small-Cell Lung	1953	-0.084	0.0002144	0.005612
D008175:Lung Neoplasms	3720	-0.078	1.865e-06	0.0001021
D002294:Carcinoma, Squamous Cell	2350	-0.078	0.0001687	0.004836
D004195:Disease Models, Animal	3495	0.092	4.477e-08	3.85e-06
D001932:Brain Neoplasms	1355	0.099	0.0002525	0.006079
