## Supplementary material for "Meta-Research: understudied genes are lost in a leaky pipeline between genome-wide assays and reporting of results": Supplmental Table 5

### Sheet: Sheet1
Table S5: Technique-related MeSH terms with a significant (Benjamini-Hochberg FDR < 0.01) association between normalized gene popularity vs normalized article citation rank from 2014 to 2018. Only MeSH terms under the ‘Investigative Techniques’ heading (tree number starting with ‘E05’) with 30 articles or more considered (602 MeSH terms).
MeSH term	Number of articles	Spearman’s ρ	p-value	q-value (FDR)
D013081:Sperm Motility	81	-0.482	5.213e-06	0.0001374
D017809:Fatal Outcome	135	-0.378	6.245e-06	0.0001374
D010375:Pedigree	3625	-0.277	5.544e-65	1.464e-62
D012372:ROC Curve	1027	-0.197	1.723e-10	7.579e-09
D017422:Sequence Analysis, DNA	1552	-0.186	1.352e-13	8.925e-12
D056726:Genetic Association Studies	4992	-0.176	5.364e-36	7.081e-34
D005820:Genetic Testing	571	-0.157	0.0001719	0.002788
D012306:Risk	1184	-0.116	6.133e-05	0.001079
D016022:Case-Control Studies	10709	-0.11	4.372e-30	3.848e-28
D019943:Amino Acid Substitution	1415	-0.107	5.128e-05	0.000967
D016133:Polymerase Chain Reaction	1867	-0.105	5.793e-06	0.0001374
D012720:Severity of Illness Index	1568	-0.104	3.508e-05	0.0007125
D015331:Cohort Studies	2889	-0.099	9.715e-08	3.206e-06
D015999:Multivariate Analysis	1612	-0.088	0.0003783	0.005548
D012307:Risk Factors	6205	-0.086	8.958e-12	4.73e-10
D003430:Cross-Sectional Studies	1593	-0.085	0.0007112	0.009388
D023041:Xenograft Model Antitumor Assays	2244	0.075	0.0004036	0.005608
D004195:Disease Models, Animal	3495	0.092	4.477e-08	1.689e-06
D009682:Magnetic Resonance Spectroscopy	181	0.275	0.0001795	0.002788
D019906:Nuclear Magnetic Resonance, Biomolecular	192	0.325	4.234e-06	0.0001242
